# PDLP5 regulates aquaporin-mediated hydrogen peroxide transport in *Arabidopsis*

**DOI:** 10.64898/2026.01.21.700913

**Authors:** Zhongpeng Li, Su-Ling Liu, Saiful Islam, Madelyn Clements, Yani Chen, Kyaw Aung

## Abstract

Aquaporins facilitate the diffusion of water and small neutral molecules, including hydrogen peroxide (H_2_O_2_). In *Arabidopsis*, plasma membrane intrinsic proteins (PIPs, members of aquaporins) mediate H_2_O_2_ transport; however, the regulatory mechanisms governing their activity are not fully understood. Here, we show that plasmodesmata-located protein 5 (PDLP5), a key regulator of plasmodesmal function, negatively regulates PIP-dependent H_2_O_2_ transport. PDLP5 forms complexes with PIPs, with its extracellular domain predicted to associate with the extracellular face of the channel. PDLP5 overexpression suppresses H_2_O_2_ uptake and confers reduced sensitivity to H_2_O_2_-induced root growth inhibition, whereas *pdlp5* mutants display the opposite phenotype. We further identify PIP2;5 as a critical component of PDLP5-mediated regulation. These findings reveal an extracellular mechanism for modulating aquaporin function, expanding current models of channel regulation in plants.
