## Supplementary material for "PDLP5 regulates aquaporin-mediated hydrogen peroxide transport in *Arabidopsis*": Table S1

### Sheet: Supplemental Table 3
	Supplemental Table 1. Primers and gBlock DNA fragments used in this study.
	Primer	Sequence	For genotyping
	SAIL_452_H09 LP	GTAGAGCGCCGTATAGGACAC	pip2;5-2
	SAIL_452_H09 RP	TCACCGACTCACCATCTTACC	pip2;5-2
	SM_3_30592_LP	GCCCATGATTGTAATGAATGG	pip2;5-3
	SM_3_30592_RP	ATGTACCAATGATCTCGGCTG	pip2;5-3
	SALK_019794_LP	TTCCATCATCTTCCAACCTTG	pip1;2-1
	SALK_019794_RP	GAAGATGATTGCAGCTCCAAG	pip1;2-1
	SALK_145347_LP	AAAGCGGGATTTGAAACTCTG	pip1;2-2
	SALK_145347_RP	GAGTCACGAGCGTTTCTCTTG	pip1;2-2
	Gene	attB1-Forward	AttB2-Reverse (with stop codon)	AttB2-Reverse (without stop codon)
	PDLP5	ggggacaagtttgtacaaaaaagcaggcttcATGATCAAGACAAAGACGACG	ggggaccactttgtacaagaaagctgggtcTCATTTACACCATTTCTCATC	ggggaccactttgtacaagaaagctgggtcTTTACACCATTTCTCATCTTG
	PIP1;1	ggggacaagtttgtacaaaaaagcaggcttcATGGAAGGCAAGGAAG	ggggaccactttgtacaagaaagctgggtcGCTTCTGGACTTGAAG	ggggaccactttgtacaagaaagctgggtcTTAGCTTCTGGACTTGAAG
	PIP1;2	ggggacaagtttgtacaaaaaagcaggcttcATGGAAGGTAAAGAAGAAG	ggggaccactttgtacaagaaagctgggtcGCTTCTGGACTTGAATGGGATG	ggggaccactttgtacaagaaagctgggtcTTAGCTTCTGGACTTGAATGGGATG
	PIP1;3	ggggacaagtttgtacaaaaaagcaggcttcATGGAAGGGAAAGAAGAGGATGTTCGA	ggggaccactttgtacaagaaagctgggtcGGATCTGGACTTGAATGGAATGGCT	ggggaccactttgtacaagaaagctgggtcTCAGGATCTGGACTTGAATGGAATGGCT
	PIP1;4	ggggacaagtttgtacaaaaaagcaggcttcATGGAAGGCAAAGAAGAAGATGTACGAG	ggggaccactttgtacaagaaagctgggtcACTCTTGCTCTTGAAAGGAATCGCT	ggggaccactttgtacaagaaagctgggtcCTAACTCTTGCTCTTGAAAGGAATCGCT
	PIP1;5	ggggacaagtttgtacaaaaaagcaggcttcATGGAAGGCAAAGAAGAAGACGTCAAT	ggggaccactttgtacaagaaagctgggtcTGTCTTGGACTTGAAAGGAATAGCT	ggggaccactttgtacaagaaagctgggtcTTATGTCTTGGACTTGAAAGGAATAGCT
	PIP2;1	ggggacaagtttgtacaaaaaagcaggcttcATGGCAAAGGATGTGGAAG	ggggaccactttgtacaagaaagctgggtcTTAGACGTTGGCAGCACTTC	ggggaccactttgtacaagaaagctgggtcTTAGACGTTGGCAGCACTTC
	PIP2;2	ggggacaagtttgtacaaaaaagcaggcttcATGGCCAAAGACGTGGAAG	ggggaccactttgtacaagaaagctgggtcAACGTTGGCTGCACTTCTGAAGGAT	ggggaccactttgtacaagaaagctgggtcTCAAACGTTGGCTGCACTTC
	PIP2;3	ggggacaagtttgtacaaaaaagcaggcttcATGGCTAAAGACGTGGAAGGACCTGATGGATTTCAGACGAGAGAT	ggggaccactttgtacaagaaagctgggtcAACGTTGGCTGCACTTCTGAATGAACCG	ggggaccactttgtacaagaaagctgggtcTTAAACGTTGGCTGCACTTC
	PIP2;4	ggggacaagtttgtacaaaaaagcaggcttcATGGCAAAAGACTTGGATG	ggggaccactttgtacaagaaagctgggtcAGCAAAGCTCCTAAAG	ggggaccactttgtacaagaaagctgggtcTTAAGCAAAGCTCCTAAAG
	PIP2;5	ggggacaagtttgtacaaaaaagcaggcttcATGACGAAGGAAGTGGTTG	ggggaccactttgtacaagaaagctgggtcAACGTGAGGCTGGC	ggggaccactttgtacaagaaagctgggtcTTAAACGTGAGGCTGGC
	PIP2;6	ggggacaagtttgtacaaaaaagcaggcttcATGACGAAGGATGAGTTGAC	ggggaccactttgtacaagaaagctgggtcAACGTGAGGCTGGC	ggggaccactttgtacaagaaagctgggtcTTAAGCATGGAGCTCATGAAG
	PIP2;7	ggggacaagtttgtacaaaaaagcaggcttcATGTCGAAAGAAGTGAGCG	ggggaccactttgtacaagaaagctgggtcATTGGTTGCGTTGCTTC	ggggaccactttgtacaagaaagctgggtcTTAATTGGTTGCGTTGCTTC
	PIP2;8	ggggacaagtttgtacaaaaaagcaggcttcATGTCAAAAGAAGTGAGTGAAG	ggggaccactttgtacaagaaagctgggtcATTGGTTGGGTTGCTGC	ggggaccactttgtacaagaaagctgggtcTCAATTGGTTGGGTTGCTG
	HsAQP8	ggggacaagtttgtacaaaaaagcaggcttaATGTCTGGAGAGATAGCCATGTGT		ggggaccactttgtacaagaaagctgggttCCGAGCCTTCAGGATGAGGCG
	HsAQP9	ggggacaagtttgtacaaaaaagcaggcttcATGCAGCCTGAGGGAG		ggggaccactttgtacaagaaagctgggtcCATGATGACACTGAGTTCATATTTC
	gBlock DNA fragments	sequence
	gBlks_HsAQP0 no stop_attB	gggacaagtttgtacaaaaaagcaggcttcATGTGGGAACTGCGATCAGCCTCCTTTTGGAGGGCCATATTCGCTGAGTTCTTTGCCACCCTCTTCTATGTCTTCTTTGGGCTGGGGTCCTCACTGCGCTGGGCTCCTGGACCCCTGCATGTTCTGCAGGTGGCTATGGCATTTGGCTTGGCCCTGGCTACACTGGTGCAGTCTGTGGGCCACATCAGTGGAGCCCACGTCAATCCTGCAGTCACTTTTGCTTTCCTTGTGGGCTCCCAGATGTCCCTGCTCCGTGCCTTCTGCTATATGGCAGCCCAGCTCCTGGGAGCTGTGGCTGGGGCCGCTGTGCTGTATAGCGTTACCCCACCTGCTGTCCGAGGAAACCTAGCACTCAACACGTTGCACCCT…
	gBlks_HsAQP1 no stop_attB	gggacaagtttgtacaaaaaagcaggcttcATGGCCAGCGAGTTCAAGAAGAAGCTCTTCTGGAGGGCAGTGGTGGCCGAGTTCCTGGCCACGACCCTCTTTGTCTTCATCAGCATCGGTTCTGCCCTGGGCTTCAAATACCCGGTGGGGAACAACCAGACGGCGGTCCAGGACAACGTGAAGGTGTCGCTGGCCTTCGGGCTGAGCATCGCCACGCTGGCGCAGAGTGTGGGCCACATCAGCGGCGCCCACCTCAACCCGGCTGTCACACTGGGGCTGCTGCTCAGCTGCCAGATCAGCATCTTCCGTGCCCTCATGTACATCATCGCCCAGTGCGTGGGGGCCATCGTCGCCACCGCCATCCTCTCAGGCATCACCTCCTCCCTGACTGGGAACTCG…
	gBlks_HsAQP2 no stop_attB	gggacaagtttgtacaaaaaagcaggcttcATGTGGGAGCTCCGCTCCATAGCCTTCTCCAGGGCTGTGTTCGCAGAGTTCCTGGCCACACTCCTCTTCGTCTTCTTTGGCCTCGGCTCTGCCCTCAACTGGCCACAGGCCCTGCCCTCTGTGCTACAGATTGCCATGGCGTTTGGCTTGGGTATTGGCACCCTGGTACAGGCTCTGGGCCACATAAGCGGGGCCCACATCAACCCTGCCGTGACTGTGGCCTGCCTGGTGGGCTGCCACGTCTCCGTTCTCCGAGCCGCCTTCTACGTGGCTGCCCAGCTGCTGGGGGCTGTGGCCGGAGCCGCTCTGCTCCATGAGATCACGCCAGCAGACATCCGCGGGGACCTGGCTGTCAATGCTCTCAGCAAC…
	gBlks_HsAQP3 no stop_attB	gggacaagtttgtacaaaaaagcaggcttcATGGGTCGACAGAAGGAGCTGGTGTCCCGCTGCGGGGAGATGCTCCACATCCGCTACCGGCTGCTCCGACAGGCGCTGGCCGAGTGCCTGGGGACCCTCATCCTGGTGATGTTTGGCTGTGGCTCCGTGGCCCAGGTTGTGCTCAGCCGGGGCACCCACGGTGGTTTCCTCACCATCAACCTGGCCTTTGGCTTTGCTGTCACTCTGGGCATCCTCATCGCTGGCCAGGTCTCTGGGGCCCACCTGAACCCTGCCGTGACCTTTGCCATGTGCTTCCTGGCTCGTGAGCCCTGGATCAAGCTGCCCATCTACACCCTGGCACAGACGCTGGGAGCCTTCTTGGGTGCTGGAATAGTTTTTGGGCTGTAT…
	gBlks_HsAQP4 no stop_attB	gggacaagtttgtacaaaaaagcaggcttcATGAGTGACAGACCCACAGCAAGGCGGTGGGGTAAGTGTGGACCTTTGTGTACCAGAGAGAACATCATGGTGGCTTTCAAAGGGGTCTGGACTCAAGCTTTCTGGAAAGCAGTCACAGCGGAATTTCTGGCCATGCTTATTTTTGTTCTCCTCAGCCTGGGATCCACCATCAACTGGGGTGGAACAGAAAAGCCTTTACCGGTCGACATGGTTCTCATCTCCCTTTGCTTTGGACTCAGCATTGCAACCATGGTGCAGTGCTTTGGCCATATCAGCGGTGGCCACATCAACCCTGCAGTGACTGTGGCCATGGTGTGCACCAGGAAGATCAGCATCGCCAAGTCTGTCTTCTACATCGCAGCCCAGTGC…
	gBlks_HsAQP5 no stop_attB	gggacaagtttgtacaaaaaagcaggcttcATGAAGAAGGAGGTGTGCTCCGTGGCCTTCCTCAAGGCCGTGTTCGCAGAGTTCTTGGCCACCCTCATCTTCGTCTTCTTTGGCCTGGGCTCGGCCCTCAAGTGGCCGTCGGCGCTGCCTACCATCCTGCAGATCGCGCTGGCGTTTGGCCTGGCCATAGGCACGCTGGCCCAGGCCCTGGGACCCGTGAGCGGCGGCCACATCAACCCCGCCATCACCCTGGCCCTCTTGGTGGGCAACCAGATCTCGCTGCTCCGGGCTTTCTTCTACGTGGCGGCCCAGCTGGTGGGCGCCATTGCCGGGGCTGGCATCCTCTACGGTGTGGCACCGCTCAATGCCCGGGGCAATCTGGCCGTCAACGCGCTCAAC…
	gBlks_HsAQP6 no stop_attB	gggacaagtttgtacaaaaaagcaggcttcATGGATGCAGTGGAGCCAGGGGGACGTGGCTGGGCCAGCATGTTGGCGTGCAGGCTTTGGAAAGCCATCAGCAGGGCGCTGTTTGCAGAGTTCCTGGCCACGGGGCTGTATGTGTTCTTTGGCGTGGGCTCAGTCATGCGCTGGCCCACAGCACTTCCCTCCGTGCTACAGATTGCCATCACCTTCAACCTGGTCACCGCCATGGCTGTGCAGGTCACCTGGAAGGCCAGCGGGGCCCACGCCAACCCCGCCGTGACGCTGGCCTTCCTCGTAGGCTCCCACATCTCTCTGCCCCGTGCTGTGGCCTATGTGGCTGCCCAGCTGGTGGGGGCCACGGTGGGGGCTGCTCTGCTTTATGGGGTCATGCCG…
	gBlks_HsAQP7 no stop_attB	gggacaagtttgtacaaaaaagcaggcttcATGGTTCAAGCATCCGGGCACAGGCGGTCCACCCGTGGCTCCAAAATGGTCTCCTGGTCCGTGATAGCAAAGATCCAGGAAATACTGCAGAGGAAGATGGTGCGAGAGTTCCTGGCCGAGTTCATGAGCACATATGTCATGATGGTATTCGGCCTTGGTTCCGTGGCCCATATGGTTCTAAATAAAAAATATGGGAGCTACCTTGGTGTCAACTTGGGTTTTGGCTTCGGAGTCACCATGGGAGTGCACGTGGCAGGCCGCATCTCTGGAGCCCACATGAACGCAGCTGTGACCTTTGCTAACTGTGCGCTGGGCCGCGTGCCCTGGAGGAAGTTTCCGGTCTATGTGCTGGGGCAGTTCCTGGGCTCC…
	gBlks_HsAQP8_KAP3649	aaatacacacactaaattaccgaattcATGTCTGGAGAGATAGCCATGTGTGAGCCTGAATTTGGCAATGACAAGGCCAGGGAGCCGAGCGTGGGTGGCAGGTGGCGAGTGTCCTGGTACGAACGGTTTGTGCAGCCATGTCTGGTCGAACTGCTGGGCTCTGCTCTCTTCATCTTCATCGGGTGCCTGTCGGTCATTGAGAATGGGACGGACACTGGGCTGCTGCAGCCGGCCCTGGCCCACGGGCTGGCTTTGGGGCTCGTGATTGCCACGCTGGGGAATATCAGTGGTGGACACTTCAACCCTGCGGTGTCCCTGGCAGCCATGCTGATCGGAGGCCTCAACCTGGTGATGCTCCTCCCGTACTGGGTCTCACAGCTGCTCGGGGGGATGCTCGGG…
	gBlks_hsAQP10 no stop_attB	gggacaagtttgtacaaaaaagcaggcttcATGGTCTTCACTCAGGCCCCGGCTGAAATCATGGGCCACCTCCGGATACGCAGCCTCCTGGCCCGGCAGTGCCTGGCAGAGTTTCTGGGTGTGTTTGTACTCATGCTCCTCACCCAAGGAGCTGTGGCCCAGGCTGTCACCAGTGGAGAAACCAAAGGCAACTTCTTCACCATGTTTCTGGCTGGCTCTCTGGCCGTTACGATAGCCATCTACGTGGGTGGTAACGTCTCAGGGGCCCACCTGAATCCAGCCTTCTCCCTGGCCATGTGCATCGTTGGACGCCTCCCCTGGGTCAAGCTCCCCATTTACATCTTGGTGCAGTTGCTGTCTGCTTTCTGTGCTTCGGGAGCCACCTATGTTCTCTACCAT…
	gBlks_hsAQP11 no stop_attB	gggacaagtttgtacaaaaaagcaggcttcATGTCGCCGCTGCTGGGGCTCCGGTCCGAGCTGCAGGACACCTGCACCTCGCTGGGACTGATGCTGTCGGTGGTGCTGCTCATGGGGCTGGCCCGCGTAGTCGCCCGGCAGCAGCTGCACAGGCCGGTGGCCCACGCCTTCGTCCTGGAGTTTCTAGCCACCTTCCAGCTCTGCTGCTGCACCCACGAGCTGCAACTGCTGAGCGAACAGCACCCCGCGCACCCCACCTGGACGCTGACGCTCGTCTACTTCTTCTCGCTTGTGCATGGCCTGACTCTGGTGGGCACGTCCAGCAACCCGTGCGGCGTGATGATGCAGATGATGCTGGGGGGCATGTCCCCCGAGACGGGTGCGGTGAGGCTATTGGCT…
	gBlks_hsAQP12A no stop_attB	gggacaagtttgtacaaaaaagcaggcttcATGGCAGGTCTTAACGTGTCCCTCTCCTTCTTCTTTGCCACCTTCGCCCTCTGTGAGGCGGCCAGGCGGGCCTCCAAGGCCCTGCTCCCAGTGGGCGCCTATGAAGTCTTCGCCCGGGAGGCGATGAGGACGCTGGTCGAGCTCGGGCCCTGGGCTGGGGACTTTGGGCCTGACCTGCTGCTCACCCTGCTCTTCCTGCTCTTCCTGGCGCACGGGGTCACCTTGGACGGGGCCTCGGCCAACCCCACTGTGTCCCTGCAGGAGTTCCTCATGGCCGAGCAGTCTCTGCCTGGCACGCTGTTGAAGCTGGCGGCACAGGGGCTGGGCATGCAGGCCGCCTGCACCCTGATGCGCCTCTGCTGGGCCTGG…
