## Supplementary material for "PDLP5 regulates aquaporin-mediated hydrogen peroxide transport in *Arabidopsis*": Table S2

### Sheet: Supplemental Table 4
	Supplemental Table 2. Plasmids used in this study.
	Assays	Plasmids	Vector
	Transient overexpression for subcellular localization and CoIP	Pro35S:sfGFP-PIP1;1	pEG100-35S-sfGFP-GW
		Pro35S:sfGFP-PIP1;2
		Pro35S:sfGFP-PIP1;3
		Pro35S:sfGFP-PIP1;4
		Pro35S:sfGFP-PIP1;5
		Pro35S:sfGFP-PIP2;1
		Pro35S:sfGFP-PIP2;2
		Pro35S:sfGFP-PIP2;3
		Pro35S:sfGFP-PIP2;4
		Pro35S:sfGFP-PIP2;5
		Pro35S:sfGFP-PIP2;6
		Pro35S:sfGFP-PIP2;7
		Pro35S:sfGFP-PIP2;8
		Pro35S:sfGFP	pEG100-35S-GW
		Pro35S:PDLP5-HF	pB7-HFC
	Luciferase complementation assay	pGWB-PDLP5-nLUC	pGWB-GW-nLUC
		pGWB-cLUC-PIP1;2	pGWB-cLUC-GW
		pGWB-cLUC-PIP1;3
		pGWB-cLUC-PIP1;4
		pGWB-cLUC-PIP1;5
		pGWB-cLUC-PIP2;1
		pGWB-cLUC-PIP2;2
		pGWB-cLUC-PIP2;3
		pGWB-cLUC-PIP2;4
		pGWB-cLUC-PIP2;5
		pGWB-cLUC-PIP2;6
		pGWB-cLUC-PIP2;7
		pGWB-cLUC-PIP2;8
		pGWB-cLUC-HsAQP0
		pGWB-cLUC-HsAQP1
		pGWB-cLUC-HsAQP2
		pGWB-cLUC-HsAQP3
		pGWB-cLUC-HsAQP4
		pGWB-cLUC-HsAQP5
		pGWB-cLUC-HsAQP6
		pGWB-cLUC-HsAQP7
		pGWB-cLUC-HsAQP8
		pGWB-cLUC-HsAQP9
		pGWB-cLUC-HsAQP10
		pGWB-cLUC-HsAQP11
		pGWB-cLUC-HsAQP12A
		pGWB-cLUC-YFP
		pGWB-cLUC-TET1
	suY2H	PDLP5-Cub	CD3-1740 (MetYC_GW)
		NubG-PIP1;1	CD3-1737 (NX32_GW)
		NubG-PIP1;2
		NubG-PIP1;3
		NubG-PIP1;4
		NubG-PIP1;5
		NubG-PIP2;1
		NubG-PIP2;2
		NubG-PIP2;3
		NubG-PIP2;4
		NubG-PIP2;5
		NubG-PIP2;6
		NubG-PIP2;7
		NubG-PIP2;8
		NubG-HsAQP0
		NubG-HsAQP1
		NubG-HsAQP2
		NubG-HsAQP3
		NubG-HsAQP4
		NubG-HsAQP5
		NubG-HsAQP6
		NubG-HsAQP7
		NubG-HsAQP8
		NubG-HsAQP9
		NubG-HsAQP10
		NubG-HsAQP11
		NubG-HsAQP12A
		NubG
		Nub-WT	CD3-1739 ( NWT-X_GW)
